# A Novel Lossless Encoding Algorithm for Data Compression - Genomics Data as an Exemplar

**DOI:** 10.1101/2020.08.24.264366

**Authors:** Anas Al-okaily, Abdelghani Tbakhi

**Affiliations:** Department of Cell Therapy and Applied Genomics, King Hussein Cancer Center, Amman, Jordan; Department of Pathology and Molecular Medicine, McMaster University, Ontario, Canada

**Author notes:** Email addresses:* (Anas Al-okaily), (Abdelghani Tbakhi).

**Keywords:** DNA compression, data encoding, Huffman encoding

## Abstract

Data compression is a challenging and increasingly important problem. As the amount of data generated daily continues to increase, efficient transmission and storage has never been more critical. In this study, a novel encoding algorithm is proposed, motivated by the compression of DNA data and associated characteristics. The proposed algorithm follows a divide-and-conquer approach by scanning the whole genome, classifying subsequences based on similarity patterns, and binning similar subsequences together. The data are then compressed in each bin independently. This approach is different than the currently known approaches: entropy, dictionary, predictive, or transform based methods. Proof-of-concept performance was evaluated using a benchmark dataset with seventeen genomes ranging in size from kilobytes to gigabytes. The results showed considerable improvement in the compression of each genome, preserving several megabytes compared with state-of-art tools. Moreover, the algorithm can be applied to the compression of other data types include mainly text, numbers, images, audio, and video which are being generated daily and unprecedentedly in massive volumes.
