## Supplemental_Table 8 for "A Novel Lossless Encoding Algorithm for Data Compression - Genomics Data as an Exemplar"

### Sheet: Sheet1
Tool	Size of all Genomes (bytes)	Window Length	Label Length	Compression Ratio (%)	Compression Time (seconds)	Decompression Time (seconds)	Compression Speed (MB/s)	Decompression Speed (MB/s)
OST-DNA-bcm	17588686572	25	1	21.7589	32493	10236	0.5162	0.3566
OST-DNA-bcm	17588686572	50	1	20.8917	19738	5267	0.8498	0.6653
OST-DNA-bcm	17588686572	100	1	20.4593	14706	4517	1.1406	0.7598
OST-DNA-bcm	17588686572	125	1	20.3828	13791	4500	1.2163	0.7598
OST-DNA-bcm	17588686572	150	1	20.3296	13279	4591	1.2632	0.7428
OST-DNA-bcm	17588686572	250	1	20.2787	11460	4414	1.4637	0.7706
OST-DNA-bcm	17588686572	500	1	20.2672	9947	4831	1.6863	0.7037
OST-DNA-bcm	17588686572	750	1	20.3002	9244	4678	1.8146	0.7279
OST-DNA-bcm	17588686572	1000	1	20.3326	8375	3963	2.0029	0.8606
OST-DNA-bcm	17588686572	2500	1	20.4418	8262	4420	2.0302	0.7758
OST-DNA-bcm	17588686572	5000	1	20.4959	7976	4469	2.103	0.7693
OST-DNA-bcm	17588686572	10000	1	20.5382	7879	4345	2.1289	0.7929
OST-DNA-bcm	17588686572	25	2	21.8627	33455	16064	0.5014	0.2283
OST-DNA-bcm	17588686572	50	2	20.8095	19846	6353	0.8452	0.5494
OST-DNA-bcm	17588686572	100	2	20.317	14673	4589	1.1432	0.7426
OST-DNA-bcm	17588686572	125	2	20.2445	14010	4575	1.1973	0.7423
OST-DNA-bcm	17588686572	150	2	20.1913	12939	4574	1.2964	0.7405
OST-DNA-bcm	17588686572	250	2	20.1633	11703	4380	1.4333	0.7722
OST-DNA-bcm	17588686572	500	2	20.2089	9799	4784	1.7118	0.7086
OST-DNA-bcm	17588686572	750	2	20.2554	9312	4785	1.8013	0.7101
OST-DNA-bcm	17588686572	1000	2	20.3049	8095	3888	2.0721	0.876
OST-DNA-bcm	17588686572	2500	2	20.4407	8204	4243	2.0446	0.8081
OST-DNA-bcm	17588686572	5000	2	20.4911	7843	4317	2.1387	0.7962
OST-DNA-bcm	17588686572	10000	2	20.5571	7788	4360	2.1538	0.7909
OST-DNA-bcm	17588686572	25	3	21.8515	33881	18060	0.4951	0.203
OST-DNA-bcm	17588686572	50	3	20.8027	20271	6424	0.8275	0.5432
OST-DNA-bcm	17588686572	100	3	20.3174	14751	4550	1.1371	0.749
OST-DNA-bcm	17588686572	125	3	20.2453	14041	4588	1.1946	0.7402
OST-DNA-bcm	17588686572	150	3	20.1914	13173	4547	1.2734	0.7449
OST-DNA-bcm	17588686572	250	3	20.1641	11926	4356	1.4065	0.7765
OST-DNA-bcm	17588686572	500	3	20.2099	9634	4819	1.7411	0.7035
OST-DNA-bcm	17588686572	750	3	20.2563	9384	4855	1.7875	0.6999
OST-DNA-bcm	17588686572	1000	3	20.3065	8346	3953	2.0098	0.8617
OST-DNA-bcm	17588686572	2500	3	20.4407	8088	4298	2.0739	0.7977
OST-DNA-bcm	17588686572	5000	3	20.4933	8014	4262	2.0931	0.8066
OST-DNA-bcm	17588686572	10000	3	20.5606	7823	4317	2.1442	0.7989
OST-DNA-bcm	17588686572	25	4	21.8434	34422	17945	0.4873	0.2042
OST-DNA-bcm	17588686572	50	4	20.7937	20373	6268	0.8233	0.5565
OST-DNA-bcm	17588686572	100	4	20.3145	15163	4548	1.1062	0.7492
OST-DNA-bcm	17588686572	125	4	20.2357	14080	4493	1.1913	0.7555
OST-DNA-bcm	17588686572	150	4	20.1907	13406	4454	1.2512	0.7604
OST-DNA-bcm	17588686572	250	4	20.1603	12026	4388	1.3948	0.7707
OST-DNA-bcm	17588686572	500	4	20.2059	9768	4660	1.7172	0.7273
OST-DNA-bcm	17588686572	750	4	20.2536	9459	4759	1.7733	0.7139
OST-DNA-bcm	17588686572	1000	4	20.2947	8297	3838	2.0217	0.887
OST-DNA-bcm	17588686572	2500	4	20.4182	7850	4242	2.1368	0.8074
OST-DNA-bcm	17588686572	5000	4	20.4943	7986	4257	2.1004	0.8075
OST-DNA-bcm	17588686572	10000	4	20.5518	7646	4341	2.1938	0.7941
OST-DNA-bcm	17588686572	25	5	21.8434	34460	17916	0.4868	0.2045
OST-DNA-bcm	17588686572	50	5	20.7937	20606	6326	0.814	0.5514
OST-DNA-bcm	17588686572	100	5	20.3145	15238	4566	1.1008	0.7463
OST-DNA-bcm	17588686572	125	5	20.2357	14295	4659	1.1734	0.7286
OST-DNA-bcm	17588686572	150	5	20.1907	13416	4544	1.2503	0.7453
OST-DNA-bcm	17588686572	250	5	20.1603	12049	4419	1.3921	0.7653
OST-DNA-bcm	17588686572	500	5	20.2059	9852	4740	1.7026	0.715
OST-DNA-bcm	17588686572	750	5	20.2536	9418	4494	1.781	0.756
OST-DNA-bcm	17588686572	1000	5	20.2947	8209	3847	2.0434	0.8849
OST-DNA-bcm	17588686572	2500	5	20.4182	8005	4024	2.0954	0.8511
OST-DNA-bcm	17588686572	5000	5	20.4945	7935	4238	2.1139	0.8112
OST-DNA-bcm	17588686572	10000	5	20.5518	7848	4273	2.1373	0.8068
OST-DNA-brotli	17588686572	25	1	20.7493	101879	7576	0.1646	0.4594
OST-DNA-brotli	17588686572	50	1	18.9556	89961	1774	0.1865	1.7923
OST-DNA-brotli	17588686572	100	1	17.7685	82192	719	0.2041	4.1453
OST-DNA-brotli	17588686572	125	1	17.5123	80035	712	0.2096	4.1257
OST-DNA-brotli	17588686572	150	1	17.3383	79126	596	0.212	4.8797
OST-DNA-brotli	17588686572	250	1	16.9958	76131	460	0.2203	6.1975
OST-DNA-brotli	17588686572	500	1	16.7802	73625	384	0.2278	7.3299
OST-DNA-brotli	17588686572	750	1	16.734	73750	358	0.2274	7.8406
OST-DNA-brotli	17588686572	1000	1	16.7274	74131	348	0.2263	8.0627
OST-DNA-brotli	17588686572	2500	1	16.7622	74290	329	0.2258	8.5461
OST-DNA-brotli	17588686572	5000	1	16.7918	75611	314	0.2218	8.9702
OST-DNA-brotli	17588686572	10000	1	16.7973	75120	298	0.2233	9.4549
OST-DNA-brotli	17588686572	25	2	21.1402	100780	12943	0.1664	0.274
OST-DNA-brotli	17588686572	50	2	19.0621	88239	2649	0.1901	1.207
OST-DNA-brotli	17588686572	100	2	17.7254	80525	759	0.2083	3.9173
OST-DNA-brotli	17588686572	125	2	17.4441	78922	680	0.2125	4.303
OST-DNA-brotli	17588686572	150	2	17.2574	77967	600	0.2151	4.8246
OST-DNA-brotli	17588686572	250	2	16.9165	76080	470	0.2205	6.0373
OST-DNA-brotli	17588686572	500	2	16.7285	73644	387	0.2278	7.2507
OST-DNA-brotli	17588686572	750	2	16.6871	73558	356	0.228	7.8626
OST-DNA-brotli	17588686572	1000	2	16.6895	73755	354	0.2274	7.9081
OST-DNA-brotli	17588686572	2500	2	16.7283	73769	321	0.2274	8.7414
OST-DNA-brotli	17588686572	5000	2	16.7484	74108	311	0.2263	9.0333
OST-DNA-brotli	17588686572	10000	2	16.7854	75190	296	0.2231	9.512
OST-DNA-brotli	17588686572	25	3	21.1412	101600	14799	0.1651	0.2396
OST-DNA-brotli	17588686572	50	3	19.0379	88460	2670	0.1896	1.196
OST-DNA-brotli	17588686572	100	3	17.7138	80097	752	0.2094	3.9512
OST-DNA-brotli	17588686572	125	3	17.4335	78576	685	0.2135	4.269
OST-DNA-brotli	17588686572	150	3	17.2473	77719	608	0.2158	4.7583
OST-DNA-brotli	17588686572	250	3	16.913	75117	470	0.2233	6.0361
OST-DNA-brotli	17588686572	500	3	16.7164	73270	379	0.2289	7.3984
OST-DNA-brotli	17588686572	750	3	16.6784	74309	346	0.2257	8.0856
OST-DNA-brotli	17588686572	1000	3	16.6726	74353	353	0.2256	7.9225
OST-DNA-brotli	17588686572	2500	3	16.7111	73935	322	0.2269	8.7053
OST-DNA-brotli	17588686572	5000	3	16.7409	74566	305	0.225	9.2069
OST-DNA-brotli	17588686572	10000	3	16.7803	74985	286	0.2237	9.8416
OST-DNA-brotli	17588686572	25	4	20.2141	102558	14539	0.1636	0.2332
OST-DNA-brotli	17588686572	50	4	18.1523	88965	2661	0.1885	1.1442
OST-DNA-brotli	17588686572	100	4	16.8701	80841	657	0.2075	4.3071
OST-DNA-brotli	17588686572	125	4	16.5976	78123	583	0.2147	4.7754
OST-DNA-brotli	17588686572	150	4	16.4355	76933	533	0.218	5.1724
OST-DNA-brotli	17588686572	250	4	16.1204	74642	407	0.2247	6.6438
OST-DNA-brotli	17588686572	500	4	15.9594	72076	332	0.2327	8.0633
OST-DNA-brotli	17588686572	750	4	15.9477	72315	318	0.232	8.4121
OST-DNA-brotli	17588686572	1000	4	15.9665	72010	314	0.2329	8.5293
OST-DNA-brotli	17588686572	2500	4	16.0955	72849	301	0.2303	8.9695
OST-DNA-brotli	17588686572	5000	4	16.2098	72496	288	0.2314	9.441
OST-DNA-brotli	17588686572	10000	4	16.3239	73496	277	0.2282	9.885
OST-DNA-brotli	17588686572	25	5	20.2141	101870	14576	0.1647	0.2326
OST-DNA-brotli	17588686572	50	5	18.1523	88621	2644	0.1893	1.1516
OST-DNA-brotli	17588686572	100	5	16.8701	79703	672	0.2105	4.211
OST-DNA-brotli	17588686572	125	5	16.5976	77740	596	0.2158	4.6712
OST-DNA-brotli	17588686572	150	5	16.4355	77082	543	0.2176	5.0771
OST-DNA-brotli	17588686572	250	5	16.1204	74213	406	0.226	6.6601
OST-DNA-brotli	17588686572	500	5	15.9594	72231	333	0.2322	8.0391
OST-DNA-brotli	17588686572	750	5	15.9477	72368	318	0.2318	8.4121
OST-DNA-brotli	17588686572	1000	5	15.9665	72663	318	0.2308	8.422
OST-DNA-brotli	17588686572	2500	5	16.0955	74302	299	0.2258	9.0295
OST-DNA-brotli	17588686572	5000	5	16.2098	73080	294	0.2295	9.2483
OST-DNA-brotli	17588686572	10000	5	16.3239	73234	278	0.229	9.8495
OST-DNA-bsc	17588686572	25	1	21.6409	35051	8411	0.4786	0.4316
OST-DNA-bsc	17588686572	50	1	20.6238	22084	3593	0.7595	0.9628
OST-DNA-bsc	17588686572	100	1	20.1111	14728	3136	1.1389	1.0757
OST-DNA-bsc	17588686572	125	1	20.0129	13220	2856	1.2688	1.1754
OST-DNA-bsc	17588686572	150	1	19.9642	11893	2316	1.4104	1.4459
OST-DNA-bsc	17588686572	250	1	19.8792	9667	2142	1.7352	1.5567
OST-DNA-bsc	17588686572	500	1	19.859	7959	1957	2.1075	1.7022
OST-DNA-bsc	17588686572	750	1	19.8826	7389	1965	2.2701	1.6972
OST-DNA-bsc	17588686572	1000	1	19.9028	7466	2182	2.2467	1.53
OST-DNA-bsc	17588686572	2500	1	20.0067	6778	1821	2.4748	1.8429
OST-DNA-bsc	17588686572	5000	1	20.0693	6631	1787	2.5296	1.8838
OST-DNA-bsc	17588686572	10000	1	20.1146	6426	1805	2.6103	1.8693
OST-DNA-bsc	17588686572	25	2	21.7994	35662	13879	0.4704	0.2635
OST-DNA-bsc	17588686572	50	2	20.5728	22194	4738	0.7558	0.7283
OST-DNA-bsc	17588686572	100	2	19.9834	14951	3349	1.1219	1.0009
OST-DNA-bsc	17588686572	125	2	19.8812	13305	3152	1.2607	1.058
OST-DNA-bsc	17588686572	150	2	19.8343	11848	2448	1.4158	1.3591
OST-DNA-bsc	17588686572	250	2	19.7695	9402	2129	1.7841	1.5576
OST-DNA-bsc	17588686572	500	2	19.7982	7839	1972	2.1398	1.684
OST-DNA-bsc	17588686572	750	2	19.8517	7384	1964	2.2717	1.6955
OST-DNA-bsc	17588686572	1000	2	19.8787	7420	2286	2.2606	1.4586
OST-DNA-bsc	17588686572	2500	2	19.9986	6796	1808	2.4682	1.8554
OST-DNA-bsc	17588686572	5000	2	20.0568	6514	1783	2.5751	1.8869
OST-DNA-bsc	17588686572	10000	2	20.1318	6314	1764	2.6566	1.9143
OST-DNA-bsc	17588686572	25	3	21.7913	35639	15673	0.4707	0.2332
OST-DNA-bsc	17588686572	50	3	20.5672	22937	4743	0.7313	0.7274
OST-DNA-bsc	17588686572	100	3	19.9842	15375	3422	1.091	0.9796
OST-DNA-bsc	17588686572	125	3	19.8884	13600	2824	1.2334	1.1813
OST-DNA-bsc	17588686572	150	3	19.8347	12119	2570	1.3841	1.2946
OST-DNA-bsc	17588686572	250	3	19.7698	9759	2317	1.7188	1.4312
OST-DNA-bsc	17588686572	500	3	19.7991	8149	1997	2.0584	1.663
OST-DNA-bsc	17588686572	750	3	19.854	6750	1975	2.485	1.6862
OST-DNA-bsc	17588686572	1000	3	19.8798	7347	2116	2.2831	1.5759
OST-DNA-bsc	17588686572	2500	3	20.0012	6838	2206	2.453	1.5208
OST-DNA-bsc	17588686572	5000	3	20.0628	6541	1937	2.5644	1.7374
OST-DNA-bsc	17588686572	10000	3	20.1275	6404	1788	2.6193	1.8882
OST-DNA-bsc	17588686572	25	4	21.7845	36238	15737	0.4629	0.2322
OST-DNA-bsc	17588686572	50	4	20.5656	23158	4608	0.7243	0.7486
OST-DNA-bsc	17588686572	100	4	19.9848	15591	3499	1.0759	0.9581
OST-DNA-bsc	17588686572	125	4	19.8889	13833	3059	1.2126	1.0906
OST-DNA-bsc	17588686572	150	4	19.8361	12684	2737	1.3224	1.2157
OST-DNA-bsc	17588686572	250	4	19.7688	9789	2222	1.7135	1.4923
OST-DNA-bsc	17588686572	500	4	19.8021	8381	2003	2.0014	1.6583
OST-DNA-bsc	17588686572	750	4	19.8557	7549	1963	2.222	1.6967
OST-DNA-bsc	17588686572	1000	4	19.8776	7477	2378	2.2434	1.4021
OST-DNA-bsc	17588686572	2500	4	20.0074	6994	1914	2.3983	1.7534
OST-DNA-bsc	17588686572	5000	4	20.0827	6729	1869	2.4928	1.8024
OST-DNA-bsc	17588686572	10000	4	20.1422	6455	1791	2.5986	1.8865
OST-DNA-bsc	17588686572	25	5	21.7845	36340	15624	0.4616	0.2339
OST-DNA-bsc	17588686572	50	5	20.5656	23329	4628	0.719	0.7454
OST-DNA-bsc	17588686572	100	5	19.9848	15895	3551	1.0553	0.944
OST-DNA-bsc	17588686572	125	5	19.8889	13994	3135	1.1986	1.0642
OST-DNA-bsc	17588686572	150	5	19.8361	13087	2819	1.2817	1.1803
OST-DNA-bsc	17588686572	250	5	19.7688	10355	2160	1.6199	1.5352
OST-DNA-bsc	17588686572	500	5	19.8021	8125	1942	2.0645	1.7104
OST-DNA-bsc	17588686572	750	5	19.8557	6616	1975	2.5354	1.6864
OST-DNA-bsc	17588686572	1000	5	19.8776	7638	2368	2.1961	1.408
OST-DNA-bsc	17588686572	2500	5	20.0074	7047	2003	2.3803	1.6755
OST-DNA-bsc	17588686572	5000	5	20.0827	6816	1971	2.461	1.7091
OST-DNA-bsc	17588686572	10000	5	20.1422	6610	2000	2.5377	1.6893
OST-DNA-bzip2	17588686572	25	1	25.8164	30407	8247	0.5516	0.5251
OST-DNA-bzip2	17588686572	50	1	25.1831	17940	2389	0.935	1.7682
OST-DNA-bzip2	17588686572	100	1	24.9026	13957	1543	1.2018	2.7072
OST-DNA-bzip2	17588686572	125	1	24.8516	12360	1528	1.3571	2.7281
OST-DNA-bzip2	17588686572	150	1	24.8233	11500	1478	1.4586	2.8172
OST-DNA-bzip2	17588686572	250	1	24.7669	9978	1224	1.6811	3.3941
OST-DNA-bzip2	17588686572	500	1	24.7429	8180	1122	2.0506	3.6991
OST-DNA-bzip2	17588686572	750	1	24.7476	7290	1094	2.3009	3.7945
OST-DNA-bzip2	17588686572	1000	1	24.75	6910	1096	2.4275	3.7879
OST-DNA-bzip2	17588686572	2500	1	24.7801	6002	1086	2.7947	3.8274
OST-DNA-bzip2	17588686572	5000	1	24.804	5584	1136	3.0039	3.6625
OST-DNA-bzip2	17588686572	10000	1	24.8307	5492	1126	3.0542	3.699
OST-DNA-bzip2	17588686572	25	2	25.9592	31895	13409	0.5259	0.3247
OST-DNA-bzip2	17588686572	50	2	25.1224	17924	3330	0.9358	1.2655
OST-DNA-bzip2	17588686572	100	2	24.7761	14348	1872	1.1691	2.22
OST-DNA-bzip2	17588686572	125	2	24.7315	12425	1402	1.35	2.9589
OST-DNA-bzip2	17588686572	150	2	24.7012	11771	1566	1.425	2.6458
OST-DNA-bzip2	17588686572	250	2	24.6689	10132	1230	1.6555	3.3642
OST-DNA-bzip2	17588686572	500	2	24.6874	8236	1115	2.0367	3.7139
OST-DNA-bzip2	17588686572	750	2	24.7121	7254	1129	2.3124	3.6715
OST-DNA-bzip2	17588686572	1000	2	24.7285	6990	1059	2.3997	3.9168
OST-DNA-bzip2	17588686572	2500	2	24.7778	5840	1094	2.8722	3.7991
OST-DNA-bzip2	17588686572	5000	2	24.809	5600	1171	2.9953	3.5537
OST-DNA-bzip2	17588686572	10000	2	24.8345	5531	1125	3.0327	3.7028
OST-DNA-bzip2	17588686572	25	3	25.9303	32209	14979	0.5208	0.2904
OST-DNA-bzip2	17588686572	50	3	25.1138	18606	3561	0.9015	1.183
OST-DNA-bzip2	17588686572	100	3	24.7764	14512	1704	1.1559	2.4389
OST-DNA-bzip2	17588686572	125	3	24.7315	12865	1544	1.3038	2.6868
OST-DNA-bzip2	17588686572	150	3	24.701	11888	1594	1.411	2.5993
OST-DNA-bzip2	17588686572	250	3	24.671	10212	1221	1.6426	3.3893
OST-DNA-bzip2	17588686572	500	3	24.6874	8392	1111	1.9988	3.7273
OST-DNA-bzip2	17588686572	750	3	24.7139	7037	1221	2.3837	3.3952
OST-DNA-bzip2	17588686572	1000	3	24.7336	6673	1080	2.5137	3.8415
OST-DNA-bzip2	17588686572	2500	3	24.7794	5877	1062	2.8542	3.9138
OST-DNA-bzip2	17588686572	5000	3	24.8097	5706	1070	2.9397	3.8893
OST-DNA-bzip2	17588686572	10000	3	24.8372	5511	1155	3.0437	3.6071
OST-DNA-bzip2	17588686572	25	4	25.9304	33715	14917	0.4975	0.2916
OST-DNA-bzip2	17588686572	50	4	25.1147	18993	3598	0.8832	1.1708
OST-DNA-bzip2	17588686572	100	4	24.777	15107	1571	1.1103	2.6455
OST-DNA-bzip2	17588686572	125	4	24.7307	13179	1434	1.2728	2.8928
OST-DNA-bzip2	17588686572	150	4	24.6991	11980	1547	1.4002	2.6781
OST-DNA-bzip2	17588686572	250	4	24.6714	10359	1264	1.6193	3.274
OST-DNA-bzip2	17588686572	500	4	24.6887	8554	1107	1.9609	3.741
OST-DNA-bzip2	17588686572	750	4	24.7147	7662	1123	2.1892	3.6916
OST-DNA-bzip2	17588686572	1000	4	24.7323	7273	1075	2.3063	3.8591
OST-DNA-bzip2	17588686572	2500	4	24.7812	6288	1063	2.6676	3.9104
OST-DNA-bzip2	17588686572	5000	4	24.8114	5805	1099	2.8896	3.7869
OST-DNA-bzip2	17588686572	10000	4	24.8365	5695	1105	2.9454	3.7702
OST-DNA-bzip2	17588686572	25	5	25.9304	33115	15174	0.5065	0.2866
OST-DNA-bzip2	17588686572	50	5	25.1148	19129	3444	0.8769	1.2232
OST-DNA-bzip2	17588686572	100	5	24.777	14831	1546	1.131	2.6883
OST-DNA-bzip2	17588686572	125	5	24.7307	13048	1463	1.2856	2.8355
OST-DNA-bzip2	17588686572	150	5	24.6991	11854	1465	1.415	2.828
OST-DNA-bzip2	17588686572	250	5	24.6714	10095	1195	1.6616	3.463
OST-DNA-bzip2	17588686572	500	5	24.6887	8415	1112	1.9933	3.7241
OST-DNA-bzip2	17588686572	750	5	24.7147	7012	1431	2.3922	2.897
OST-DNA-bzip2	17588686572	1000	5	24.7323	7121	1101	2.3556	3.768
OST-DNA-bzip2	17588686572	2500	5	24.7812	6414	1102	2.6152	3.772
OST-DNA-bzip2	17588686572	5000	5	24.8114	5829	1014	2.8777	4.1044
OST-DNA-bzip2	17588686572	10000	5	24.8365	5414	1080	3.0982	3.8574
OST-DNA-lrzip	17588686572	25	1	19.221	58179	7865	0.2883	0.4099
OST-DNA-lrzip	17588686572	50	1	17.1894	45529	1954	0.3684	1.4756
OST-DNA-lrzip	17588686572	100	1	15.8215	39209	866	0.4278	3.0645
OST-DNA-lrzip	17588686572	125	1	15.5159	37737	783	0.4445	3.3239
OST-DNA-lrzip	17588686572	150	1	15.3087	35987	662	0.4661	3.8789
OST-DNA-lrzip	17588686572	250	1	14.9116	34240	554	0.4899	4.5149
OST-DNA-lrzip	17588686572	500	1	14.6466	33113	474	0.5066	5.1831
OST-DNA-lrzip	17588686572	750	1	14.584	31960	440	0.5248	5.5598
OST-DNA-lrzip	17588686572	1000	1	14.5728	31911	432	0.5256	5.6584
OST-DNA-lrzip	17588686572	2500	1	14.5921	33202	411	0.5052	5.9554
OST-DNA-lrzip	17588686572	5000	1	14.6356	32996	546	0.5084	4.4963
OST-DNA-lrzip	17588686572	10000	1	14.6613	33508	429	0.5006	5.7325
OST-DNA-lrzip	17588686572	25	2	19.8833	58271	13901	0.2879	0.2399
OST-DNA-lrzip	17588686572	50	2	17.4511	45952	3478	0.365	0.8416
OST-DNA-lrzip	17588686572	100	2	15.8666	39026	1342	0.4298	1.9832
OST-DNA-lrzip	17588686572	125	2	15.5232	37614	1217	0.4459	2.1396
OST-DNA-lrzip	17588686572	150	2	15.2993	36279	1099	0.4624	2.3351
OST-DNA-lrzip	17588686572	250	2	14.8872	34207	946	0.4904	2.6397
OST-DNA-lrzip	17588686572	500	2	14.6354	32432	845	0.5172	2.9052
OST-DNA-lrzip	17588686572	750	2	14.5844	30310	843	0.5534	2.902
OST-DNA-lrzip	17588686572	1000	2	14.5823	30657	747	0.5471	3.2745
OST-DNA-lrzip	17588686572	2500	2	14.619	31152	634	0.5385	3.8678
OST-DNA-lrzip	17588686572	5000	2	14.6656	31493	657	0.5326	3.7443
OST-DNA-lrzip	17588686572	10000	2	14.7025	31549	566	0.5317	4.3572
OST-DNA-lrzip	17588686572	25	3	19.9489	58192	15785	0.2883	0.212
OST-DNA-lrzip	17588686572	50	3	17.4544	46088	3455	0.364	0.8474
OST-DNA-lrzip	17588686572	100	3	15.8686	39188	1336	0.428	1.9924
OST-DNA-lrzip	17588686572	125	3	15.5325	37483	1218	0.4475	2.1391
OST-DNA-lrzip	17588686572	150	3	15.301	36650	1112	0.4577	2.3081
OST-DNA-lrzip	17588686572	250	3	14.8885	34713	971	0.4832	2.572
OST-DNA-lrzip	17588686572	500	3	14.6456	33278	873	0.5041	2.814
OST-DNA-lrzip	17588686572	750	3	14.5959	31535	858	0.5319	2.8535
OST-DNA-lrzip	17588686572	1000	3	14.5943	31275	758	0.5363	3.2296
OST-DNA-lrzip	17588686572	2500	3	14.632	33392	632	0.5023	3.8835
OST-DNA-lrzip	17588686572	5000	3	14.6827	32371	562	0.5182	4.3823
OST-DNA-lrzip	17588686572	10000	3	14.7212	33468	496	0.5012	4.9785
OST-DNA-lrzip	17588686572	25	4	19.9495	59284	15759	0.2829	0.2123
OST-DNA-lrzip	17588686572	50	4	17.4546	46321	3583	0.3621	0.8171
OST-DNA-lrzip	17588686572	100	4	15.8761	39500	1373	0.4247	1.9396
OST-DNA-lrzip	17588686572	125	4	15.5339	37764	1222	0.4442	2.1323
OST-DNA-lrzip	17588686572	150	4	15.3115	36996	1096	0.4534	2.3434
OST-DNA-lrzip	17588686572	250	4	14.9066	34968	977	0.4797	2.5593
OST-DNA-lrzip	17588686572	500	4	14.6666	34282	851	0.4893	2.8909
OST-DNA-lrzip	17588686572	750	4	14.6195	31880	815	0.5262	3.0089
OST-DNA-lrzip	17588686572	1000	4	14.6126	32012	765	0.524	3.204
OST-DNA-lrzip	17588686572	2500	4	14.6614	33810	653	0.4961	3.7661
OST-DNA-lrzip	17588686572	5000	4	14.7147	32784	573	0.5116	4.3075
OST-DNA-lrzip	17588686572	10000	4	14.7566	32915	595	0.5096	4.1601
OST-DNA-lrzip	17588686572	25	5	19.9495	59255	15765	0.2831	0.2123
OST-DNA-lrzip	17588686572	50	5	17.4546	46160	3449	0.3634	0.8489
OST-DNA-lrzip	17588686572	100	5	15.8761	38775	1375	0.4326	1.9368
OST-DNA-lrzip	17588686572	125	5	15.5339	37451	1232	0.4479	2.115
OST-DNA-lrzip	17588686572	150	5	15.3115	36003	1110	0.4659	2.3138
OST-DNA-lrzip	17588686572	250	5	14.9066	34670	952	0.4838	2.6265
OST-DNA-lrzip	17588686572	500	5	14.6666	33450	858	0.5015	2.8673
OST-DNA-lrzip	17588686572	750	5	14.6195	30946	798	0.542	3.073
OST-DNA-lrzip	17588686572	1000	5	14.6126	30878	746	0.5432	3.2857
OST-DNA-lrzip	17588686572	2500	5	14.6614	32047	641	0.5234	3.8366
OST-DNA-lrzip	17588686572	5000	5	14.7147	32513	541	0.5159	4.5623
OST-DNA-lrzip	17588686572	10000	5	14.7566	31889	495	0.526	5.0005
OST-DNA-lzip	17588686572	25	1	20.8637	54308	7396	0.3089	0.4732
OST-DNA-lzip	17588686572	50	1	19.0996	40618	1863	0.413	1.7197
OST-DNA-lzip	17588686572	100	1	17.8619	34997	787	0.4793	3.807
OST-DNA-lzip	17588686572	125	1	17.5916	33316	692	0.5035	4.2641
OST-DNA-lzip	17588686572	150	1	17.4182	32640	633	0.5139	4.6157
OST-DNA-lzip	17588686572	250	1	17.0745	30875	533	0.5433	5.3735
OST-DNA-lzip	17588686572	500	1	16.872	28942	448	0.5796	6.3172
OST-DNA-lzip	17588686572	750	1	16.835	29962	428	0.5598	6.5978
OST-DNA-lzip	17588686572	1000	1	16.8295	30223	445	0.555	6.3437
OST-DNA-lzip	17588686572	2500	1	16.8874	29668	379	0.5654	7.4741
OST-DNA-lzip	17588686572	5000	1	16.9543	29404	382	0.5705	7.4447
OST-DNA-lzip	17588686572	10000	1	17.0029	29093	384	0.5766	7.4272
OST-DNA-lzip	17588686572	25	2	21.299	53982	12130	0.3107	0.2945
OST-DNA-lzip	17588686572	50	2	19.2629	41788	2868	0.4014	1.1266
OST-DNA-lzip	17588686572	100	2	17.8463	35948	896	0.4666	3.341
OST-DNA-lzip	17588686572	125	2	17.5495	34283	764	0.4893	3.8531
OST-DNA-lzip	17588686572	150	2	17.3624	33690	696	0.4979	4.1844
OST-DNA-lzip	17588686572	250	2	17.0127	31424	549	0.5338	5.198
OST-DNA-lzip	17588686572	500	2	16.8341	29382	464	0.5709	6.0856
OST-DNA-lzip	17588686572	750	2	16.8067	30691	472	0.5465	5.9728
OST-DNA-lzip	17588686572	1000	2	16.8148	30356	426	0.5526	6.6209
OST-DNA-lzip	17588686572	2500	2	16.9058	30253	382	0.5545	7.4234
OST-DNA-lzip	17588686572	5000	2	16.9817	29707	385	0.5646	7.3987
OST-DNA-lzip	17588686572	10000	2	17.0336	29779	384	0.5633	7.4406
OST-DNA-lzip	17588686572	25	3	21.3237	53310	14287	0.3146	0.2504
OST-DNA-lzip	17588686572	50	3	19.2576	42475	2852	0.3949	1.1326
OST-DNA-lzip	17588686572	100	3	17.8467	35956	918	0.4665	3.261
OST-DNA-lzip	17588686572	125	3	17.5517	34449	769	0.4869	3.8285
OST-DNA-lzip	17588686572	150	3	17.3634	33172	712	0.5057	4.0906
OST-DNA-lzip	17588686572	250	3	17.0157	31484	555	0.5328	5.1427
OST-DNA-lzip	17588686572	500	3	16.8363	29776	463	0.5633	6.0996
OST-DNA-lzip	17588686572	750	3	16.8086	30806	459	0.5445	6.1426
OST-DNA-lzip	17588686572	1000	3	16.8158	30303	462	0.5535	6.1053
OST-DNA-lzip	17588686572	2500	3	16.9089	30101	402	0.5573	7.0554
OST-DNA-lzip	17588686572	5000	3	16.9866	29877	696	0.5614	4.0938
OST-DNA-lzip	17588686572	10000	3	17.0404	30068	387	0.5579	7.3859
OST-DNA-lzip	17588686572	25	4	21.3246	53590	14456	0.313	0.2474
OST-DNA-lzip	17588686572	50	4	19.2656	41781	2837	0.4015	1.1391
OST-DNA-lzip	17588686572	100	4	17.8479	35094	872	0.478	3.4332
OST-DNA-lzip	17588686572	125	4	17.5598	34016	750	0.4931	3.9273
OST-DNA-lzip	17588686572	150	4	17.3666	32840	676	0.5108	4.3093
OST-DNA-lzip	17588686572	250	4	17.0251	31034	560	0.5405	5.0996
OST-DNA-lzip	17588686572	500	4	16.8504	29416	453	0.5702	6.2394
OST-DNA-lzip	17588686572	750	4	16.8222	30527	457	0.5495	6.1745
OST-DNA-lzip	17588686572	1000	4	16.8327	30058	456	0.5581	6.1919
OST-DNA-lzip	17588686572	2500	4	16.9277	29396	697	0.5706	4.0738
OST-DNA-lzip	17588686572	5000	4	17.0106	29899	386	0.561	7.3921
OST-DNA-lzip	17588686572	10000	4	17.0668	29522	386	0.5682	7.4165
OST-DNA-lzip	17588686572	25	5	21.3246	53591	14277	0.313	0.2505
OST-DNA-lzip	17588686572	50	5	19.2656	41413	2839	0.405	1.1383
OST-DNA-lzip	17588686572	100	5	17.8479	35186	871	0.4767	3.4372
OST-DNA-lzip	17588686572	125	5	17.5598	33969	749	0.4938	3.9325
OST-DNA-lzip	17588686572	150	5	17.3666	32953	685	0.509	4.2526
OST-DNA-lzip	17588686572	250	5	17.0251	31167	555	0.5382	5.1455
OST-DNA-lzip	17588686572	500	5	16.8504	29249	459	0.5735	6.1579
OST-DNA-lzip	17588686572	750	5	16.8222	30148	408	0.5564	6.916
OST-DNA-lzip	17588686572	1000	5	16.8327	29952	435	0.56	6.4908
OST-DNA-lzip	17588686572	2500	5	16.9277	29846	387	0.562	7.3371
OST-DNA-lzip	17588686572	5000	5	17.0106	29612	538	0.5665	5.3036
OST-DNA-lzip	17588686572	10000	5	17.0668	29414	391	0.5703	7.3216
OST-DNA-xz	17588686572	25	1	20.8025	52105	7105	0.3219	0.4911
OST-DNA-xz	17588686572	50	1	19.0199	37251	1756	0.4503	1.8168
OST-DNA-xz	17588686572	100	1	17.8171	34418	796	0.4874	3.7546
OST-DNA-xz	17588686572	125	1	17.5547	32929	653	0.5094	4.5093
OST-DNA-xz	17588686572	150	1	17.3791	32037	589	0.5236	4.9493
OST-DNA-xz	17588686572	250	1	17.0481	30245	481	0.5546	5.9452
OST-DNA-xz	17588686572	500	1	16.8534	28921	404	0.58	6.9974
OST-DNA-xz	17588686572	750	1	16.8219	30068	356	0.5579	7.9261
OST-DNA-xz	17588686572	1000	1	16.817	28515	567	0.5882	4.9751
OST-DNA-xz	17588686572	2500	1	16.8851	28038	528	0.5983	5.3642
OST-DNA-xz	17588686572	5000	1	16.9539	27859	560	0.6021	5.0782
OST-DNA-xz	17588686572	10000	1	17.0035	27648	341	0.6067	8.3641
OST-DNA-xz	17588686572	25	2	21.2445	51778	13323	0.324	0.2675
OST-DNA-xz	17588686572	50	2	19.1566	37877	2670	0.4429	1.2035
OST-DNA-xz	17588686572	100	2	17.7894	34549	875	0.4855	3.4103
OST-DNA-xz	17588686572	125	2	17.5014	33346	715	0.503	4.1058
OST-DNA-xz	17588686572	150	2	17.3183	32231	648	0.5204	4.483
OST-DNA-xz	17588686572	250	2	16.9793	30534	509	0.5494	5.5955
OST-DNA-xz	17588686572	500	2	16.809	28783	413	0.5828	6.8269
OST-DNA-xz	17588686572	750	2	16.7898	29098	393	0.5765	7.1662
OST-DNA-xz	17588686572	1000	2	16.8013	28947	379	0.5795	7.436
OST-DNA-xz	17588686572	2500	2	16.9027	28586	446	0.5868	6.357
OST-DNA-xz	17588686572	5000	2	16.9792	28290	605	0.5929	4.7075
OST-DNA-xz	17588686572	10000	2	17.0326	27684	564	0.6059	5.0656
OST-DNA-xz	17588686572	25	3	21.2698	54474	15473	0.3079	0.2306
OST-DNA-xz	17588686572	50	3	19.151	38927	2801	0.4309	1.1469
OST-DNA-xz	17588686572	100	3	17.791	35898	867	0.4673	3.442
OST-DNA-xz	17588686572	125	3	17.5028	34259	776	0.4896	3.7834
OST-DNA-xz	17588686572	150	3	17.3192	33198	660	0.5053	4.4017
OST-DNA-xz	17588686572	250	3	16.9808	31123	516	0.539	5.52
OST-DNA-xz	17588686572	500	3	16.8183	29421	419	0.5701	6.7329
OST-DNA-xz	17588686572	750	3	16.7998	29645	412	0.5658	6.8398
OST-DNA-xz	17588686572	1000	3	16.8118	29600	360	0.5667	7.8333
OST-DNA-xz	17588686572	2500	3	16.9063	28235	580	0.5941	4.8894
OST-DNA-xz	17588686572	5000	3	16.9854	28392	621	0.5908	4.5879
OST-DNA-xz	17588686572	10000	3	17.039	28064	354	0.5977	8.0737
OST-DNA-xz	17588686572	25	4	21.2706	54487	15193	0.3079	0.2348
OST-DNA-xz	17588686572	50	4	19.1587	39062	2792	0.4294	1.151
OST-DNA-xz	17588686572	100	4	17.793	35284	866	0.4754	3.4464
OST-DNA-xz	17588686572	125	4	17.5112	33768	702	0.4967	4.1842
OST-DNA-xz	17588686572	150	4	17.3218	32540	651	0.5155	4.4632
OST-DNA-xz	17588686572	250	4	16.99	30659	495	0.5471	5.7573
OST-DNA-xz	17588686572	500	4	16.824	29087	410	0.5767	6.883
OST-DNA-xz	17588686572	750	4	16.807	29368	424	0.5712	6.649
OST-DNA-xz	17588686572	1000	4	16.821	29207	367	0.5743	7.6881
OST-DNA-xz	17588686572	2500	4	16.9251	28980	362	0.5788	7.8425
OST-DNA-xz	17588686572	5000	4	17.0083	28001	587	0.599	4.8602
OST-DNA-xz	17588686572	10000	4	17.0717	27914	348	0.6009	8.2287
OST-DNA-xz	17588686572	25	5	21.2706	53475	15057	0.3137	0.237
OST-DNA-xz	17588686572	50	5	19.1587	39843	2769	0.421	1.1606
OST-DNA-xz	17588686572	100	5	17.793	35148	854	0.4772	3.4948
OST-DNA-xz	17588686572	125	5	17.5112	33677	709	0.4981	4.1429
OST-DNA-xz	17588686572	150	5	17.3218	32953	636	0.509	4.5685
OST-DNA-xz	17588686572	250	5	16.99	30624	502	0.5477	5.6771
OST-DNA-xz	17588686572	500	5	16.824	28859	413	0.5812	6.833
OST-DNA-xz	17588686572	750	5	16.807	29377	391	0.571	7.2102
OST-DNA-xz	17588686572	1000	5	16.821	29356	374	0.5714	7.5442
OST-DNA-xz	17588686572	2500	5	16.9251	27992	542	0.5992	5.238
OST-DNA-xz	17588686572	5000	5	17.0083	27946	537	0.6002	5.3128
OST-DNA-xz	17588686572	10000	5	17.0717	27667	352	0.6063	8.1352

### Sheet: Best
Tool	Window length	Label length	Compression Ratio	Space Saved (MB)	Compression Time (seconds)	Decompression Time (seconds)	Compression Speed (MB/s)	Decompression Speed (MB/s)
OST-DNA-bcm	250	4	0.201603	13392.2	12026	4388	1.3948	0.770663
OST-DNA-brotli	750	4	0.159477	14098.8	72315	318	0.231956	8.41211
OST-DNA-bsc	250	5	0.197688	13457.9	10355	2160	1.61988	1.53518
OST-DNA-bzip2	250	2	0.246689	12636	10132	1230	1.65553	3.36417
OST-DNA-lrzip	1000	1	0.145728	14329.5	31911	432	0.525646	5.65839
OST-DNA-lzip	750	2	0.168067	13954.7	30691	472	0.546541	5.97276
OST-DNA-xz	750	2	0.167898	13957.6	29098	393	0.576462	7.16617

### Sheet: Sheet2
Tool	Window length	Label length	Compression Ratio	Space Saved (MB)	Compression Time (seconds)	Decompression Time (seconds)	Compression Speed (MB/s)	Decompression Speed (MB/s)
bcm	-	-	0.206217	13314.8	4071	3728	4.12033	0.927857
OST-DNA-bcm	250	4	0.201603	13392.2	12026	4388	1.3948	0.770663
brotli	-	-	0.167848	13958.4	62659	103	0.267701	27.3346
OST-DNA-brotli	750	4	0.159477	14098.8	72315	318	0.231956	8.41211
bsc	-	-	0.20167	13391.1	2369	68	7.08057	49.7469
OST-DNA-bsc	250	5	0.197688	13457.9	10355	2160	1.61988	1.53518
bzip2	-	-	0.248765	12601.1	2474	1169	6.78006	3.56951
OST-DNA-bzip2	250	2	0.246689	12636	10132	1230	1.65553	3.36417
lrzip	-	-	0.146446	14317.4	21589	378	0.776964	6.49861
OST-DNA-lrzip	1000	1	0.145728	14329.5	31911	432	0.525646	5.65839
lzip	-	-	0.170353	13916.4	20079	304	0.835394	9.39963
OST-DNA-lzip	750	2	0.168067	13954.7	30691	472	0.546541	5.97276
xz	-	-	0.170381	13915.9	18666	266	0.898633	10.7442
OST-DNA-xz	750	2	0.167898	13957.6	29098	393	0.576462	7.16617
